# A Sensitized ENU Mutagenesis Screen for Thrombosis Modifiers Identifies Suppressor Variants in Non-mutagenized Parental Generations Due to Antithrombotic Selective Pressures

**DOI:** 10.64898/2026.01.25.701592

**Authors:** Marisa A. Brake, Audrey C. Cleuren, Sydney Torres, Martijn A. van der Ent, Guojing Zhu, Justin Kulchycki, Tyler M. Parsons, Caitlin D. Schneider, Adrianna M. Jurek, Kailey MacFadyen, Amy E. Siebert, David R. Siemieniak, Andrew E. Timms, David R. Beier, Randal J. Westrick

## Abstract

Thrombosis is a leading cause of morbidity and mortality. We used a mouse forward genetic ENU screen to identify genomic variants that suppress *F5*^L/L^ *Tfpi*^+/-^ lethal thrombosis. Surviving *F5*^L/L^ *Tfpi*^+/-^ mice from our *M*odifier of *F*actor *5 L*eiden 16 (*MF5L16*) ENU line were subjected to whole-genome sequencing analysis. This revealed that instead of an ENU-induced mutation, four mutations introduced from our *F5*^L/L^ breeding stock were responsible for survival, which we named *sMF5L1-4* for *s*pontaneous *M*odifier of *F*actor *5 L*eiden. In our colony, *F5*^L/L^ female breeders carrying all four *sMF5L* mutations produced more litters and offspring than breeders with three or fewer mutations (p<0.006). Genotyping of 13 additional *MF5L* lines demonstrated that the four *sMF5L* mutations were present in all lines and were consistently associated with survival. Of these four mutations, a single G to A intergenic variant on Chromosome 18 (Chr18^A^, *sMF5L4*), was most significantly associated with survival (p=0.003), with ∼15% penetrance for conferring the survival phenotype. Furthermore, platelet aggregation was significantly reduced in Chr18^A^ mice, suggesting an additional mechanism by which Chr18^A^ could suppress lethal thrombosis. Comparative transcriptomics analysis of livers from Chr18^A^ mice versus wildtype littermate controls revealed a small number of differentially expressed genes both known and unknown to affect thrombosis. In summary, we have identified four variants exerting a significant selective breeding advantage along with antithrombotic effects. Superimposing our mutagenesis screen on a selective background illustrates the interplay of natural strain background variants and *de novo* ENU mutations in suppressing *F5*^L/L^ *Tfpi*^+/-^ lethal thrombosis.
