## Supplemental Tables for "A Sensitized ENU Mutagenesis Screen for Thrombosis Modifiers Identifies Suppressor Variants in Non-mutagenized Parental Generations Due to Antithrombotic Selective Pressures"

### Sheet: Table 1
Chr	Position GRCm38	Position GRCm39	SNP Change	Variant Type	Gene/Identifier	Validation	Characteristics of sequence
1	107360707	107288437	A->T	Intergenic	Chr1 Intergenic Region 2	False-positive	Variant in small string of Ts
2	87859123	87689467	C->T	Intergenic	Chr2 Intergenic Region 1	From Tfpi Background
2	86350639	86180983	A->G	Intergenic	Chr2 Intergenic Region 2	From Tfpi Background
2	88026448	87856792	A->G	Intergenic	Chr2 Intergenic Region 3	From Tfpi Background
3	40781939	40736371	A->C	Intronic	Hspa4l	False-positive	Variant next to string of Cs
3	118161392	117955041	A->T	Intergenic	Chr3 Intergenic Region 1	False-positive	Variant next to 2 nucleotide repeat sequence
4	34223	156408442	G->C	Exonic (Synonymous)	Dhrsx	False-positive	Other variants in ampified region, all not real
4	3080947	3080747	C->T	Intergenic	Chr4 Intergenic Region 6	False-positive	Small repetitive sequence, nucleotide does change from WT to Mut
4	5771340	5771340	T->G	Intronic	Fam110b	False-positive	Variant next to string of Gs
4	139640831	139368142	A->C	Intronic	Aldh4a1	False-positive	Variant near string of Cs
5	28854212	29059210	A->G	Intergenic	Chr5 Intergenic Region 1	Introduced from F5L
5	92989331	93137190	A->C	Intergenic	Chr5 Intergenic Region 2	False-positive	Variant near/in string of Cs
5	101990897	102138763	T->G	Intronic	Wdfy3	False-positive	Variant next to string of Gs
6	4756410	4756410	C->G	Exonic	Peg10	False-positive	Small repetitive sequence, nucleotide does change from WT to Mut
7	65879686	65529434	A->C	Intronic	Pcsk6	False-positive	Variant next to small string of Cs
9	92747569	92629622	C->T	Intronic ncRNA	4933400C23Rik	Introduced from F5L
10	125853566	125689435	T->C	Intergenic	Chr10 Intergenic Region 2	Introduced from F5L
10	9954743	9830487	A->C	Intergenic	Chr10 Intergenic Region 3	False-positive	Variant in small string of Cs
11	100719335	100610161	A->C	Intronic	Rab5c	False-positive	Variant next to string of Cs (second variant is also not real)
11	32177420	32127420	T->G	Intergenic	Chr11 Intergenic Region 1	False-positive	Variant next to 4 nucleotide repetitive sequence
11	113411103	113301929	T->G	Intronic	Slc39a11	False-positive	Variant next to string of Gs
11	12367782	12317782	T->G	Intronic	Cobl	False-positive	Variant next to string of Gs
11	35777029	35667856	A->C	Intronic	Pank3	False-positive	Variant next to string of Cs
12	105436177	105402436	C->T	Intergenic	Chr12 Intergenic Region 1	False-positive	84bp insertion misaligning to call het
13	119776699	120238235	A->G	Intronic	Zfp131	Introduced from F5L
14	55518939	55756396	T->G	Intronic	Nrl	False-positive	Variant next to small string of Gs
16	21508217	21326967	A->C	Intronic	Vps8	False-positive	Variant in small string of Cs
16	40539588	40359950	T->G	Intergenic	Chr16 Intergenic Region 2	False-positive	Variant next to string of Gs. 129 sequence is different from C57, it doesn't have the string of Gs
17	90924165	91231593	T->A	Intronic	Nrxn1	Introduced from F5L
18	71878092	72011163	T->G	Intronic	Dcc	Introduced from F5L
18	62970011	63103082	G->A	Intergenic	Chr18 Intergenic Region 2	Introduced from F5L
18	82164154	82207369	T->C	Intergenic	Chr18 Intergenic Region 3	False-positive	Large deletion between C57 and 129

### Sheet: Table 2
Genotypes of FVL Breeders	# of Breeding Pairs	Average # of Litters	Average # of Offspring		*p<0.05
Chr18
Both WT	6	3.50 ± 0.70	18.17 ± 3.98
WT & Het	11	4.73 ± 0.47	19.64 ± 1.89
WT & Hom	3	4.00 ± 1.25	18.00 ± 3.09
Both Het or Hom	55	4.53 ± 0.25	19.42 ± 0.95
Chr5
Both WT	18	3.44 ± 0.34	16.39 ± 1.77
WT & Het	11	3.64 ± 0.37	18.09 ± 1.89
WT & Hom	4	4.00 ± 0.61	18.00 ± 3.02
Both Het or Hom	35	5.11 ± 0.33*	20.91 ± 1.15*
Chr9
Both WT	16	3.69 ± 0.51	17.06 ± 2.07
WT & Het	19	4.32 ± 0.39	18.05 ± 1.42
WT & Hom	3	5.67 ± 0.98	22.00 ± 2.36
Both Het or Hom	20	4.55 ± 0.41	20.85 ± 1.51
Chr13
Both WT	14	3.64 ± 0.42	18.29 ± 2.18
WT & Het	12	4.67 ± 0.51	17.58 ± 1.59
WT & Hom	4	4.50 ± 0.56	16.25 ± 2.48
Both Het or Hom	36	4.86 ± 0.32*	20.36 ± 1.17
All Mutations
≤3 Mutations	36	3.47 ± 0.32	16.03 ± 1.43
All 4 Mutations	58	4.93 ± 0.23*	20.90 ± 0.88*

### Sheet: Table 3
Mutant vs WT (neg = higher in mut)				Hets vs WT (neg = higher in het)				Mutant vs Hets (neg = higher in het)
	MUT vs WT L2FC	MUT vs WT pval			HET vs WT L2FC	HET vs WT pval			MUT vs HET L2FC	MUT vs HET pval
Snora17	-28.1161	2.04983e-14		Gm55633	-30	3.4637e-16		Snora17	-31.606	8.22887e-18
Rnu1b1	-20.0706	1.79871e-09		ENSMUSG00000119262	-29.9983	1.48669e-16		Rnu1b1	-17.3859	2.63246e-07
Lars2	-4.44245	0.000392262		Mir6236	-26.5363	5.30856e-13		Gm25188	-13.0182	0.000155728
mt-Rnr1	-3.86486	0.00198735		Rps12-ps3	-25.7266	3.9939e-12		Ankrd37	-2.19805	0.00195399
Gstp2	-2.489	0.00466631		Gm25604	-17.3397	1.80206e-08		Gm28182	-1.90675	0.00266141
Gm18147	-2.08501	0.00948698		Lars2	-5.08722	4.92144e-05		Gm56542	-1.90131	0.00335412
Gm56542	-1.89046	0.00355107		Rn18s-rs5	-4.78365	0.000888678		Gbp11	-1.47728	6.66496e-07
Mup15	-1.53926	0.00276643		mt-Rnr2	-4.0982	0.00133672		Onecut1	-1.44096	4.53575e-05
Mup17	-1.44775	0.00337897		Ighv1-80	-4.06914	0.00127202		Cish	-1.3969	0.000403909
Tmem144	-1.36346	0.000114093		mt-Rnr1	-3.91521	0.00173396		Gm13607	-1.36942	0.00138024
Ugt2b37	-1.329	8.32532e-05		1500026H17Rik	-1.32327	0.00632511		Slc25a30	-1.13285	0.00979265
Gbp11	-1.31064	1.14941e-05		Slc39a10	1.02277	0.00167833		Csrnp1	-1.13067	0.000662479
Cish	-1.18005	0.00285305		Slc18b1	1.04347	0.00612037		E2f8	-1.12958	0.00158755
LTO1	-1.09593	0.000310676		Dcdc2a	1.05881	5.08085e-05		Slc18b1	-1.00031	0.0081382
Mup2	-1.05392	0.00408409		Btg3	1.08128	0.00985441		Arl4d	1.05336	0.000705787
Gm33459	-1.03642	0.00100709		Gdf15	1.11826	0.00108434		H2ac4	1.12455	0.000851085
Usp2	-1.01394	0.00514641		Btg2	1.13129	0.000326048		Nexn	1.20254	0.00228914
Atp6v0d2	1.01973	0.00012215		Fos	1.14425	0.00772264		Bcl6	1.41679	0.00436376
Gdf15	1.04217	0.00238536		Atf3	1.34062	0.00234226		Cyp2b9	1.48566	0.00839583
Arl4d	1.04651	0.000797069		Gm37240	1.35755	0.00809909		Gm45140	2.17496	0.00341902
Igfbp1	1.32064	0.00816985		Gm56824	1.39578	0.008449		Gm2225	2.98239	0.00728767
Pdk4	1.3977	0.00227709		Ighg2c	1.42637	0.000509715		Ighv1-80	3.74834	0.00305218
Depp1	1.49651	2.42151e-07		Egr1	1.45015	0.00166495		Myh6	4.76379	0.0028725
Vim	1.50129	0.00343971		Igkv1-117	1.57516	0.00711475		Gm45660	4.87889	0.000399345
Btg3	1.54342	0.000213775		Gm54112	1.73236	0.000381472		Gm6109	5.23098	0.00246448
Gm26708	1.57084	0.00427303		ENSMUSG00000116207	8.23351	0.00203268		Gm6749	5.28185	0.0011773
Gm56824	1.63742	0.00190272		H2ac19	12.2787	0.000684912		Gm12481	12.5349	0.000591042
Cyp2b9	1.6641	0.00360472		Gm25188	12.4845	0.000274847		Gm10222	12.6683	6.59769e-05
Gm15644	2.43078	0.00559165						Mir1927	14.2612	0.000104907
Ppp1r3g	2.93068	0.00400423						Gm25604	16.4299	1.18787e-07
ENSMUSG00000116207	10.1536	0.000156531						Mir6236	19.4391	1.42095e-07
Gm55633	10.2939	0.00454355						Rps12-ps3	25.3252	8.55385e-12
Gm10222	11.2993	0.000372679						ENSMUSG00000119262	27.6286	3.26661e-14
Gm12481	11.838	0.00115444						Gm55633	40.2939	5.96827e-28
Mir1927	13.4172	0.000252635

### Sheet: Table 4
Primer Name	Primer Sequence 5'->3'
Chr1_IR2_F_Out	GCACCTCCTGTGATACGTGA
Chr1_IR2_R_Out	CCCTCCTCCCCCTTAACAAG
Chr1_IR2_F_In	GTGGAGCAATGTGACAACACC
Chr1_IR2_R_In	TTGCCATTGAATTGACAGTGGG
Chr1_IR3_F_Out	AGCCATGGACCTCAGCAAAG
Chr1_IR3_R_Out	AGGACACACTCTTCCCACCT
Chr1_IR3_F_In	ACCTCAGCAAAGGGCAGAA
Chr1_IR3_R_In	CTAGGCCAAGGCCCAACTC
Chr1_IR4_F_Out	CAGTTCAGTGCAGAGCGGTT
Chr1_IR4_R_Out	GCTCTCTATGGCAGCGTTCC
Chr1_IR4_F_In	CAGAGCGGTTGGGATAGTTG
Chr1_IR4_R_In	AGAAGATGGACTCGCTTTGGG
Chr2_IR1_F_Out	ACTCGTTCAAAACCACTGACCC
Chr2_IR1_R_Out	TATGTGTACAGAGAAAGGGAAGGG
Chr2_IR1_F_In	GGAGATGTGAACAGACAAAGGCT
Chr2_IR1_R_In	TTCACAGTTGGTGAAGGGAAGTT
Chr2_IR2_F_Out	GGCTCTTCCGGAGTCAAAGAAA
Chr2_IR2_R_Out	TGAGTCACAGGGCAATTCATGG
Chr2_IR2_F_In	TGGGCGATATCTCCTACCACT
Chr2_IR2_R_In	GTTGCTGCTATATAATCTTGGTTCT
Chr2_IR3_F_Out	TTCTTTATGACACCCCAAGGAGC
Chr2_IR3_R_Out	TTGATGGATGTAGAAAACAATGGTG
Chr2_IR3_F_In	ACTGTGTGATCAAATCCCTTTTC
Chr2_IR3_R_In	TGAGAATTTCATAGGCTTCAGGC
Plcb4_F_Out	CTTGCAGAGGAGGGATGGAG
Plcb4_R_Out	GATCCTGACAGTGGGTGCAG
Plcb4_F_In	AGAATGCTGAACTGGGGCAG
Plcb4_R_In	CTGCATACCCAACCCCACAT
Plcb4_New_F_Out	ACAACAAGAAGTGGCCCTGA
Plcb4_New_R_Out	TGCATACCCAACCCCACATC
Plcb4_New_F_In	TGGGATTGGGGATGCAGAAC
Plcb4_New_R_In	CAACCCCACATCAGTCCTGT
Plcb4_LongRange_F	ACCCCCGTTATCTCACTGGT
Plcb4_LongRange_R	CTGCATGGTACTGTGCTCCT
Plcb4_LongRange2_F	ACACCGATAGTATTGACATCAGGAG
Plcb4_LongRange2_R	ATTTGGGCTTTTTCTAAACTGGGAG
Hspa4l_F_Out	GACAGCTGACTCAAGACCTTCT
Hspa4l_R_Out	CACACTTCCAAAGGGGGCTT
Hspa4l_F_In	AGGCAATCTGGTTTGCAATTGTT
Hspa4l_R_In	GGGCATGTTCTTATTTTACGCT
Chr3_IR1_F_Out	CCCACCAGCTTTCATTTGTCC
Chr3_IR1_R_Out	TTGTGTACCAGGGACTGCATTAG
Chr3_IR1_F_In	ATTAGCCATCCAGCAGTCGC
Chr3_IR1_R_In	CTTTGAGACAAATCTAGCAACCCA
Dhrsx_F_Out	TGTGACACTGACCCCGCTA
Dhrsx_R_Out	GGCTGTGGAGTCAGGATGTG
Dhrsx_F_In	GTGACACTGACCCCGCTAC
Dhrsx_R_In	TCCTGTAATGCCACACCCAG
Chr4_IR6_F_Out	CACCGTGACATTTGTGGAGC
Chr4_IR6_R_Out	CTGTGGGGTCACAACGCTA
Chr4_IR6_F_In	TAGAGCAGTGTGACAAGTGGTTC
Chr4_IR6_R_In	TGTGGTGTACCAGTGCTTGATGG
Fam110b_F_Out	CTGTCCTTTGCCTGGCACTA
Fam110b_R_Out	TGCAGTGAATGGGCACTGAG
Fam110b_F_In	CTTCCATAGGAGGCAAGGGC
Fam110b_R_In	TCAGCCAGTGGGCTTATTCTC
Aldh4a1_F_Out	CCTCTTCCTCTCGTGGCTTC
Aldh4a1_R_Out	GCCTCACAACGTGCATCAAG
Aldh4a1_F_In	GCACCTTCAAACACCTGTGG
Aldh4a1_R_In	TGAGTCATGTGTGCCACCAA
Chr5_IR1_F	CACGTGGCCTAGTGGTTCAT
Chr5_IR1_R_Out	TAGGGCTGTCTTTGGTGCAG
Chr5_IR1_R_In	TTTGGTAGAGGCAGTGCAGG
Chr5_IR2_F_Out	CGCTGGATTCCTCTTGGTCG
Chr5_IR2_R_Out	AGTGTCGGGATTAGACTGGGA
Chr5_IR2_F_In	TTCCTCGAAGAGACCCGACA
Chr5_IR2_R_In	GAGAATGGGAGGAGGCACAC
Wdfy3_F_Out	AGCCACTGCGTAAACAGGAA
Wdfy3_R_Out	TGAGAGTGGCCTCAAGTTGC
Wdfy3_F_In	CAGCAGGTAAAACCCACCCA
Wdfy3_R_In	CCTCTTGCTCCTCAAACGCT
Chr5_IR3_F_Out	CCTGTCGAGGTGACATCAGTT
Chr5_IR3_R_Out	AGGGAGGACACAGTTCTTTATTCTT
Chr5_IR3_F_In	TGATTTCAGGTGTGGTTGATAGG
Chr5_IR3_R_In	TGTATTGAAGTTTCTCCTTCCAAGT
Peg10_F_Out	CCGGATCTGCATCAGTATCTGTA
Peg10_R_Out	GGTGACCCGGATAGACATGC
Peg10_F_In	CCACATCACCATCCTCATCCAG
Peg10_R_In	CCCGGATAGACATGCTCATCAA
Chr6_IR1_F_Out	AAAGGCACTCCGAATGAGCA
Chr6_IR1_R_Out	CTTAGTTGCTTGCCGTGAGC
Chr6_IR1_F_In	TTTTGGCCTGCTTTTCTCCT
Chr6_IR1_R_In	TTGCTGGCTGTAGGTGGAAG
Pcsk6_F_Out	TTGTACTTGAGCTGTGCCGAT
Pcsk6_R_Out	CTCCCCTGGTTGCTAGAAAGG
Pcsk6_F_In	GCATCCTTCAGGGCCATCAT
Pcsk6_R_In	TCTGTTGCTTCGAGAGGCTG
4933400C23Rik_F_Out	AGGACAAGGAGGGTTGGAGT
4933400C23Rik_R_Out	CCAGGCAGTGAAGGACGAAT
4933400C23Rik_F_In	GGGTTTGTGATGCTGAGGGA
4933400C23Rik_R_In	AGAGCCTGGGAGAAGACCAT
Chr9_IR6_F	CACCTAAGCAAGTAGCCGGA
Chr9_IR6_R_Out	CAAAGCCTACACAATGGCCC
Chr9_IR6_R_In	CCCAAACAGGAGTCTGTCCC
Chr9_IR6_New_F_Out	AGGGAGATCATTCTGACTCAGTTTC
Chr9_IR6_New_R_Out	ATATATGTGTGTGGTAGAAGACGGT
Chr10_IR2_F_Out	AACCCTGTACTGGCTGAACG
Chr10_IR2_R_Out	ATAATTGCAGCACCCTGGCA
Chr10_IR2_F_In	TTAGGTGTTCAGTGGTACCTGC
Chr10_IR2_R_In	ACAGTTCTTAGCTCTGGAAGCG
Stxbp5_F_Out	CTGGTGTGAAATGGCGTAGG
Stxbp5_R_Out	GTAGTTCAGCCATGAGGGGT
Stxbp5_F_In	CACTGTGTGTGCCATGACGAT
Stxbp5_R_In	GGGCTGATGTCTAACTGAGCA
Chr10_IR3_F_Out	GCAGGATGCATCACTAAACCAC
Chr10_IR3_R	ATGCCATGCCTTACAACACC
Chr10_IR3_F_In	AATGTCCATGTAGTGGAAAGCAC
Rab5c_F_Out	CCCCACTGTGACCCAGAATC
Rab5c_R_Out	AAACTGGCTTCCTGCTCTGG
Rab5c_F_In	TGGACCCAGCCGAGGATTAT
Rab5c_R_In	ACTCAGTCTCTCACGTCCGTA
Chr11_IR1_F_Out	GAGGATCTTAAGCCACCCACG
Chr11_IR1_R_Out	GATGCTGCTTGAAAAAGACCCT
Chr11_IR1_F_In	AGCCACCCACGTGCTGATAC
Chr11_IR1_R_In	CAGCATGACTGTAGCGCGT
Slc39a11_F_Out	CAAGGGCAATCTGTGCCAGT
Slc39a11_R_Out	CTGTTGACTGACACTGAGCCT
Slc39a11_F_In	CCCCTGTCCCAAACCAAAGA
Slc39a11_R_In	TTCATTTCTGCCTGGGGCAT
Cobl_F_Out	ACAGTCCCGGCAAGTTCATC
Cobl_R_Out	GTGAGGAAGTCGCTCAGCTC
Cobl_F_In	AAGAGGCCACGAAAGGAAGG
Cobl_R_In	TTGCTGGTGGTGGTGCTAAA
Chr11_IR2_F_Out	ATGGTGAGAGAAACAGAGGCA
Chr11_IR2_R_Out	TCTCACATGCATAGCCTCCC
Chr11_IR2_F_In	GAGTGCATAGAGGATGGGAGTG
Chr11_IR2_R_In	ACAGCTGACATCAGGGTTTGT
Pank3_F_Out	TGTGGTGCATGCGGTTAGA
Pank3_R_Out	TCACGCACTTGGCTGGTTC
Pank3_F_In	GGTGCATGCGGTTAGAGCTG
Pank3_R_In	CTGTCACACGCATTACAACCTC
Chr12_IR1_F_Out	TGTGCATCCCAGTATGGCTG
Chr12_IR1_R_Out	ACCGTAGGAGAAAGGGGCTA
Chr12_IR1_F_In	GGAACTTCCTCCCCACAAGG
Chr12_IR1_R_In	TTGGATAGCAAGCAGGTGGG
Chr12_IR1_New_F_Out	ATGGGTGATAGCACCAGGAC
Chr12_IR1_New_R_Out	ACTCTCGAGCTGCCATTTCC
Chr12_IR1_New_R_In	AATGTGGTGGTCTGCTCTGG
Chr12_IR1_New2_F_Out	GTTTGTAAATAAGTTCCCACCCCAT
Chr12_IR1_New2_R_Out	GAGCTGCCATTTCCTATTCTGTGTA
Ahr_F_Out	AGGGAGCAGTAGCGGTCTAA
Ahr_R_Out	GCACGGATGTCAATTACCGC
Ahr_F_In	AAACTCCATCAGAGCTGCCA
Ahr_R_In	GTCACATGGTCCAGGACTGTT
Cenpo_F_Out	TAATCTTCCCCTCCACCCCAA
Cenpo_R_Out	ACAGGAGGAGTCTGAGCACC
Cenpo_F_In	CACCCCAAGTCTGTTTTGGC
Cenpo_R_In	CGTGAGCCCTTTTCCTTCCA
Zfp131_F_Out	ACGCCCTGGATGTTTGATGT
Zfp131_R_Out	GCTTGGCAGAAGCCATTTCC
Zfp131_F_In	TGGGGAGGAAGAGGTTAGCA
Zfp131_R_In	GGAGCTGAGTTTTCTTTGTTCCT
Nrl_F_Out	GAGAGGACACAAAGCACGGA
Nrl_R_Out	GAGACCCTTTTTGGAGCCGA
Nrl_F_In	GAGCGAAGGACTCCTGTTCC
Nrl_R_In	TGGGAGTAGCCACCTCATCA
Vps8_F_Out	CCAGAGTCCCCTAATTGCCA
Vps8_R_Out	AGATGGACAGATGACGCTCG
Vps8_F_In	ATCAGGGGCACCACCTTTTC
Vps8_R_In	CACAAGTCGAAGGGCAGGAA
Chr16_IR2_F_Out	TTAACATTGGTAGGGTACCTCTGG
Chr16_IR2_R_Out	TGGGCTACAGTCTTCTACAGTC
Chr16_IR2_F_In	AGCATTTGGAGTGTGTCCCTTG
Chr16_IR2_R_In	GACTTGCATGTGTTATGGAGCC
Mkl2_F_Out	GTTTCTTTATCCTGTCCAAGGTAGC
Mkl2_R_Out	GTTAAGGCAAGTAAAAGAAGCCAGT
Mkl2_F_In	AGATGCATCCTGGCCTACCT
Mkl2_R_In	ACAGCTGGGGGCTTTTGTTA
Zdhhc14_F_Out	AGGTCTCCTCGGCTGTGTAT
Zdhhc14_R_Out	CTTGTGCTTTCCAGTGTGCC
Zdhhc14_F_In	CATTGTTCCCACCACCGAGA
Zdhhc14_R_In	AAATTAGCCAGGGGCACGAA
Nrxn1_F_Out	TCCAGAGAATTCAGCACCCTCAG
Nrxn1_R_Out	ACAAGATAGTCTGGGCTTTACCC
Nrxn1_F_In	AGAGAATTCAGCACCCTCAGAAT
Nrxn1_R_In	TTAAAGCGCACCAGATTTGCTC
Dcc_F_Out	TTTGCATGTGTCCCCGAACTT
Dcc_R_Out	TTCGGTGCAGGCCATACAG
Dcc_F_In	CATCTGCTTGCTCTGAAATGGC
Dcc_R_In	TCGTGTTATTCTTCTCCCACCTG
Chr18_IR2_F_Out	GGCCTCCGAATAGAATTGGC
Chr18_IR2_R_Out	AGCACTCCCTTAGTCTCTTGG
Chr18_IR2_F_In	CAGGGCCCCAGCACTACTA
Chr18_IR2_R_In	ACCCTCACCATGAAGGACCA
Chr18_IR3_F	GCTGGGGCAAACCCTCTCT
Chr18_IR3_R_Out	GTGTAGTTGCCCTGGGTGTG
Chr18_IR3_R_In	TCCACCCTTCTTATTAACACGAGAA
Chr5_IR1_WT_F	AACGTCTGCCGAGACTCCA
Chr5_IR1_Mut_F	AACGTCTGCCGAGACTCCG
4933400C23Rik_WT_R	CTGCAGCGGACTACTTTGG
4933400C23Rik_Mut_R	GCTGCAGCGGACTACTTTGA
Chr10_IR2_WT_R	ACTCATTAATGAGAGCTTGCTCAAA
Chr10_IR2_Mut_R	ACTCATTAATGAGAGCTTGCTCAAG
Zfp131_WT_F	TCTCCATAAAGAAAATGCAAGATGT
Zfp131_Mut_F	TCTCCATAAAGAAAATGCAAGATGC
Nrxn1_WT_F	ATGGTACAGGAATTCCAATAGTCTCTT
Nrxn1_Mut_F	ATGGTACAGGAATTCCAATAGTCTCTA
Dcc_WT_F	GATAGGATGCCTTAAGATTCTATTTCACTTA
Dcc_Mut_F	ATAGGATGCCTTAAGATTCTATTTCACTTC
